# Defining cell type-specific immune responses in a mouse model of allergic contact dermatitis by single-cell transcriptomics

**DOI:** 10.1101/2024.01.16.575925

**Authors:** Youxi Liu, Meimei Yin, Xiaoting Mao, Shuai Wu, Shuangping Wei, Shujun Heng, Yichun Yang, Jinwen Huang, Zhuolin Guo, Chuan Li, Chao Ji, Liu Hu, Wenjie Liu, Ling-juan Zhang

**Author notes:** Correspondence (L.j.Z); (W.j.L); (L.H). These authors contribute equally to this work (Youxi Liu, Meimei Yin, Xiaoting Mao, Shuai Wu). Lead contact: Ling-juan Zhang.

## Abstract

Allergic contact dermatitis (ACD), a prevalent inflammatory skin disease, is elicited upon repeated skin contact with protein-reactive chemicals through a complex and poorly characterized cellular network between immune cells and skin resident cells. Here, single-cell transcriptomic analysis of the murine hapten-elicited model of ACD reveals that upon elicitation of ACD, infiltrated CD4^+^ or CD8^+^ lymphocytes were primarily the IFNγ-producing type 1 central memory phenotype. In contrast, type 2 cytokines (IL4 and IL13) were dominantly expressed by basophils, IL17A was primarily expressed by δγ T cells, and IL1β was identified as the primary cytokine expressed by activated neutrophils/monocytes and macrophages. Furthermore, analysis of skin resident cells identified a sub-cluster of dermal fibroblasts with preadipocyte signature as a prominent target for IFNγ^+^ lymphocytes and dermal source for key T cell chemokines CXCL9/10. IFNγ treatment shifted dermal fibroblasts from collagen-producing to CXCL9/10-producing, which promoted T cell polarization toward the type-1 phenotype through a CXCR3-dependent mechanism. Furthermore, targeted deletion of *Ifngr1* in dermal fibroblasts in mice reduced *Cxcl9/10* expression, dermal infiltration of CD8^+^ T cell, and alleviated ACD inflammation in mice. Finally, we showed that IFNγ^+^ CD8^+^ T cells and CXCL10-producing dermal fibroblasts co-enriched in the dermis of human ACD skin. Together, our results define the cell type-specific immune responses in ACD, and recognize an indispensable role of dermal fibroblasts in shaping the development of type-1 skin inflammation through the IFNGR-CXCR3 signaling circuit during ACD pathogenesis.
