## Supplementary Table S2 for "Defining cell type-specific immune responses in a mouse model of allergic contact dermatitis by single-cell transcriptomics"

### Sheet: Sheet1
Cluster	Gene_ID	Gene_name
c0_Chondrocyte	ENSMUSG00000005220	Corin
	ENSMUSG00000022780	Mfi2
	ENSMUSG00000026258	3110079O15Rik
	ENSMUSG00000022483	Col2a1
	ENSMUSG00000027570	Col9a3
c1_Chondrocyte	ENSMUSG00000038259	Gdf5
	ENSMUSG00000021136	Smoc1
	ENSMUSG00000016386	Mpped2
	ENSMUSG00000022037	Clu
	ENSMUSG00000026668	Ucma
c2_dFB	ENSMUSG00000027220	Syt13
	ENSMUSG00000027750	Postn
	ENSMUSG00000052974	Cyp2f2
	ENSMUSG00000028364	Tnc
	ENSMUSG00000075304	Sp5
c3_Chondrocyte	ENSMUSG00000044006	Cilp2
	ENSMUSG00000028989	Angptl7
	ENSMUSG00000024987	Cyp26a1
	ENSMUSG00000020303	Stc2
	ENSMUSG00000073530	Pappa2
c4_T cell	ENSMUSG00000053977	Cd8a
	ENSMUSG00000053044	Cd8b1
	ENSMUSG00000049109	Themis
	ENSMUSG00000030745	Il21r
	ENSMUSG00000023274	Cd4
c5_T cell	ENSMUSG00000014453	Blk
	ENSMUSG00000025929	Il17a
	ENSMUSG00000025461	Cd163l1
	ENSMUSG00000049093	Il23r
	ENSMUSG00000040899	Ccr6
c6_dFB	ENSMUSG00000020953	Coch
	ENSMUSG00000032291	Crabp1
	ENSMUSG00000032852	Rspo4
	ENSMUSG00000039628	Hs3st6
	ENSMUSG00000020181	Nav3
c7_T cell	ENSMUSG00000062524	Ncr1
	ENSMUSG00000079852	Klra4
	ENSMUSG00000032446	Eomes
	ENSMUSG00000043932	Klri2
	ENSMUSG00000067599	Klra7
c8_SC	ENSMUSG00000056569	Mpz
	ENSMUSG00000024578	Il17b
	ENSMUSG00000032854	Ugt8a
	ENSMUSG00000066058	Cldn19
	ENSMUSG00000033579	Fa2h
c9_dFB	ENSMUSG00000079105	C7
	ENSMUSG00000021943	Gdf10
	ENSMUSG00000026109	Tmeff2
	ENSMUSG00000055632	Hmcn2
	ENSMUSG00000054203	Ifi205
c10_VSMC	ENSMUSG00000092164	Rergl
	ENSMUSG00000038583	Pln
	ENSMUSG00000025610	Map3k7cl
	ENSMUSG00000020155	Kcnmb1
	ENSMUSG00000049265	Kcnk3
c11_T cell	ENSMUSG00000039521	Foxp3
	ENSMUSG00000031933	Izumo1r
	ENSMUSG00000026011	Ctla4
	ENSMUSG00000029075	Tnfrsf4
	ENSMUSG00000028965	Tnfrsf9
c12_MAC	ENSMUSG00000052160	Pld4
	ENSMUSG00000015340	Cybb
	ENSMUSG00000024397	Aif1
	ENSMUSG00000021423	Ly86
	ENSMUSG00000024621	Csf1r
c13_Melanocyte	ENSMUSG00000004651	Tyr
	ENSMUSG00000057933	Gsta2
	ENSMUSG00000074183	Gsta1
	ENSMUSG00000024806	Mlana
	ENSMUSG00000030450	Oca2
14_Basophils	ENSMUSG00000000617	Grm6
	ENSMUSG00000022157	Mcpt8
	ENSMUSG00000000982	Ccl3
	ENSMUSG00000018930	Ccl4
	ENSMUSG00000058755	Osm
c15_dFB	ENSMUSG00000027596	a
	ENSMUSG00000041324	Inhba
	ENSMUSG00000020427	Igfbp3
	ENSMUSG00000044349	Snhg11
	ENSMUSG00000008999	Bmp7
c16_PC	ENSMUSG00000036655	Colec11
	ENSMUSG00000030249	Abcc9
	ENSMUSG00000031997	Trpc6
	ENSMUSG00000030247	Kcnj8
	ENSMUSG00000017344	Vtn
c18_MC	ENSMUSG00000061068	Mcpt4
	ENSMUSG00000033825	Tpsb2
	ENSMUSG00000040046	Tph1
	ENSMUSG00000070547	Mrgprb1
	ENSMUSG00000024173	Tpsab1
c20_Muscle	ENSMUSG00000045680	Tcf21
	ENSMUSG00000028736	Pax7
	ENSMUSG00000031962	Cdh15
	ENSMUSG00000000435	Myf5
	ENSMUSG00000009471	Myod1
c23_Neuron	ENSMUSG00000024366	Gfra3
	ENSMUSG00000064115	Cadm2
	ENSMUSG00000038602	Slc35f1
	ENSMUSG00000030077	Chl1
	ENSMUSG00000027574	Nkain4
c24_EC	ENSMUSG00000022579	Gpihbp1
	ENSMUSG00000094686	Ccl21a
	ENSMUSG00000054641	Mmrn1
	ENSMUSG00000020357	Flt4
	ENSMUSG00000030787	Lyve1
c26_KC	ENSMUSG00000027356	Fermt1
	ENSMUSG00000054146	Krt15
	ENSMUSG00000000308	Ckmt1
	ENSMUSG00000067006	Serpinb5
	ENSMUSG00000061527	Krt5
c27_NEU/MON	ENSMUSG00000045551	Fpr1
	ENSMUSG00000059657	Stfa2l1
	ENSMUSG00000051748	Wfdc21
	ENSMUSG00000079597	Gm5483
	ENSMUSG00000056071	S100a9
