## Supplementary Table S4 for "Defining cell type-specific immune responses in a mouse model of allergic contact dermatitis by single-cell transcriptomics"

### Sheet: IL4IL17AIFNG_up_VENN
IL4	IL17A	IFNG	Count	Gene
TRUE	TRUE	TRUE	48	AC132418.2, Ackr1, Azin2, B4galt5, C3, Casp4, Ccl11, Ccl2, Ccl7, Ccl8, Cd47, Chst15, Cndp2, Cp, Dpep1, Dram1, Gda, Gdnf, Hsd11b1, Il1rl1, Kitl, Lgals3, Lmo4, Map3k8, Nod1, Npff, n-R5s39, n-R5s8, Phlda1, Pim1, Pla1a, Rhbdf2, Rpl30-ps1, Rpl30-ps10, Rps19-ps3, Serpina3c, Serpina3f, Serpina3g, Serpina3h, Serpina3i, Snora34, Snord53, Snord83b, Sod3, Tmtc1, Tnfrsf21, Xdh, Zc3h12a
FALSE	TRUE	TRUE	134	9330182L06Rik, A530020G20Rik, AC125122.2, AC144621.1, Ace, Ackr3, Adamts7, Angpt4, Arrdc3, Atoh8, Atp6v1c1, Bace2, Bcl3, Btg1, C1ra, C1s1, C4b, Casp1, Ccn5, Cd1d1, Cd74, Cfb, Ch25h, Coch, Col23a1, Crct1, Cryaa, Cryba1, Crybb1, Cryga, Crygb, Crygc, Crygd, Cryge, Crygf, Cyp1b1, Dact1, Fas, Fosl1, Gbp3, Gbp6, Gfpt2, Gla, Glis3, Glrx, Gpm6b, Gpnmb, Grem1, H2-M3, H2-Q4, H2-Q6, H2-Q7, H2-T23, Hgf, Ifi2…
TRUE	FALSE	TRUE	37	Bcl6, Cblb, Cdh6, Csrnp1, Cygb, Dapk1, Dok1, Enpp2, Ephx2, Fgl2, Gas6, Gas7, Gbp11, Hpse, Il6ra, Irf1, Jun, Krt5, Loxl3, Ltc4s, Mcub, Mylf-ps, Myo16, Naaa, n-R5s41, Pcolce2, Rai2, Rnf19b, Snord123, Snord42b, Snord87, Socs1, Tmem106a, Tmem158, Tnfrsf1b, Ust, Vdr
FALSE	FALSE	TRUE	760	1110038F14Rik, 1700001K19Rik, 1700048M11Rik, 1700092M07Rik, 1700126G02Rik, 2310043P16Rik, 2610507B11Rik, 4833419F23Rik, 4930512H18Rik, 4930523C07Rik, 4930599N23Rik, 4931403E22Rik, 4933412E12Rik, 5033424D13Rik, 9130208D14Rik, 9330175E14Rik, 9530082P21Rik, 9930111J21Rik1, 9930111J21Rik2, A230050P20Rik, A930002H24Rik, A930037H05Rik, Abca8b, Abcd1, Abcg1, Abhd16a, Abi3bp, Abl2, Abtb2, AC116489.2, AC1…
TRUE	TRUE	FALSE	42	2810405F17Rik, 8030451A03Rik, A4galt, AC126029.2, Adamts15, AF357399, Aoc3, Bmp1, Cadm3, Calcrl, Camk2n2, Cebpb, Col24a1, Emb, Epas1, Fgf23, Gng11, Hs3st1, Il13ra2, Il1r1, Il4ra, Mcoln2, Mmp2, Nfil3, n-R5s172, n-R5s189, n-R5s67, Nt5e, Oard1, Pcx, Plin2, Plxnd1, Rgs16, Serpina3n, Snord23, Snord71, Snord73a, Snord89, Tfpi2, Tnc, Tnfaip6, Trarg1
FALSE	TRUE	FALSE	238	2310074N15Rik, 4930455C13Rik, 4930469K13Rik, a, A830005F24Rik, Acat3, Acvr1b, Adarb1, Adcy5, Aebp1, Ak4, Aldh1b1, Aldoa, Angptl4, Ap3s1-ps2, Apln, Apoe, Arid5a, Arsi, Arsj, Ass1, Atp8b1, Avpr1a, Bdkrb1, Bdkrb2, Bmper, Bmpr2, Bnip3, C430002N11Rik, Cacna1e, Car13, Cbln1, Cd14, Cd302, Cd320, Cdkn2b, Cdo1, Cebpd, Cela1, Cemip, Chl1, Chsy1, Cpxm1, Crabp2, Csf3, Csgalnact1, Ctps, Ctsh, Cxcl1, Cxcl12, C…
TRUE	FALSE	FALSE	201	0610009L18Rik, 1700105P06Rik, 2700038G22Rik, 4930415O20Rik, 4930542D17Rik, Abat, Abcd2, Adam12, Adamts14, Adcy1, Adcy2, Add3, Adhfe1, Adora2b, Adrb1, Agt, Aif1l, Alb, Aldh1a2, Aldh1a3, Amot, Ang2, Anxa4, Apcdd1, Apoa1, Arhgef28, Arl4c, Astn2, Atp6v0d2, Bach1, Btbd3, C430049B03Rik, Cadm4, Car4, Cd34, Cd53, Cdc42ep2, Cdr2l, Chil4, Chst11, Cish, Clec3b, Clps, Cmip, Cntn2, Col5a3, Col6a1, Col6a2, Col…
