## Supplementary Table S5 for "Defining cell type-specific immune responses in a mouse model of allergic contact dermatitis by single-cell transcriptomics"

### Sheet: venn_result1715326179648645555
Sample Names	Total gene count	Gene List
active Vitiligo dFBs； IFNγ-stimulated dFBs (in vitro)； ACD: pAd (r5)	29	CXCL10
		GBP3
		PHF11D
		BST2
		H2-K1
		MPEG1
		XAF1
		OASL2
		B2M
		H2-Q4
		GBP7
		GBP2
		IGTP
		IIGP1
		PLAC8
		GBP5
		PSMB8
		H2-T23
		CXCL9
		TAP1
		CD274
		GBP4
		STAT1
		RTP4
		ISG15
		H2-Q7
		PSMB9
		IRGM1
		IFIT3
active Vitiligo dFBs； IFNγ-stimulated dFBs (in vitro)	26	STAT2
		CCL5
		RSAD2
		MX1
		H2-Q5
		GBP10
		IRGM2
		APOL6
		TRIM30A
		H2-T10
		USP18
		OLFR56
		IFIT1
		GM12250
		TRIM30D
		MNDAL
		PARP10
		GBP6
		ZBP1
		GM4951
		GBP9
		H2-Q6
		APOL9A
		IL18BP
		MX2
		APOL9B
active Vitiligo dFBs； ACD: pAd (r5)	22	IFI35
		C1S1
		TNFAIP2
		H2-D1
		LY6E
		LGALS3BP
		IRF7
		SAMHD1
		PLA2G16
		TAP2
		LY6A
		C3
		CCL8
		C1RA
		PSMB10
		AW112010
		CCL2
		TAPBP
		PSME1
		PARP14
		PIM1
		RNF213
active Vitiligo dFBs	45	TMPRSS1
		HOXD3
		GLT1D1
		PET117
		ALOXE3
		H2-01
		AMN
		BATF2
		PPP1R3B
		SLC2A4R
		CTRL
		183001201
		HIST1H3E
		GM13826
		TRPV3
		C1QTNF3
		CCL21A
		RAVER1-f
		IFl47
		H2-L
		NPB
		FAM57B
		PLD4
		F830016BC
		SLC2A6
		TRIM69
		ALB
		CRYBB3
		H2-Q9
		H2-T24
		SERPINA,
		FAM89A
		IFITM5
		H2-Q1
		H2-M2
		SLFN8
		BC037704
		TNNl2
		H2-Q8
		LGALS6
		HSPB9
		FAM26F
		NLRCS
		BETA-S
		SERPINA
ACD: pAd (r5)	49	LTBP2
		RNF122
		RPS2
		TNFAIP6
		FGL2
		VCAM1
		C1S2
		FTH1
		RELB
		SOD2
		IFITM3
		LXN
		NFKBIE
		SDC4
		RNF19B
		RARRES1
		CSTB
		CYP7B1
		GM2564
		GPM6B
		TMEM176A
		CCL19
		DRAM1
		LIFR
		NPC2
		LGALS1
		TSPO
		FAS
		RBM3
		CD82
		DCLK1
		CD63
		PSME2
		IFITM1
		PTGIR
		TIMP1
		TXN1
		NRP2
		PLAUR
		FDPS
		IFI47
		CCL7
		ALX3
		TMEM176B
		ECSCR
		PRRX2
		EIF4E3
		SERPINA3N
		IFITM2
IFNγ-stimulated dFBs (in vitro)	123	GM38297
		TMEM140
		IFI203
		GBP8
		C4B
		XDH
		OAS1A
		SERPINA3H
		IFI203-PS
		TRIM12A
		PLA1A
		F830016B08RIK
		OAS3
		H2-EB1
		GM23468
		GM26180
		GM11626
		4933412E12RIK
		IFI204
		EXOC3L4
		GDA
		IRF1
		OAS1B
		PARP12
		WARS
		H2-DMA
		DDX60
		CMPK2
		APOL10B
		TGM2
		CFB
		SP100
		GVIN1
		SP110
		TRIM34A
		HERC6
		SLAMF8
		MLKL
		RARRES2
		OAS1G
		SNORD42B
		NOD1
		H2-DMB1
		IFIH1
		TRIM21
		NLRC5
		SNORD98
		IRF8
		COL28A1
		TAPBPL
		IFI207
		GM12185
		GBP11
		CALHM6
		IFI205
		H2-M3
		GM22079
		MS4A4D
		UBA7
		H2-AA
		GM24944
		SERPINA3F
		DTX3L
		IL15RA
		SERPING1
		IFIT3B
		MIR709
		EPSTI1
		AU020206
		OASL1
		AC119228.1
		OAS2
		CD74
		SP140
		APOD
		DHX58
		CASP4
		UBD
		GM8113
		GM8995
		ICAM1
		PARP9
		GM4759
		CXCL16
		HAP1
		PRR5L
		MIR483
		COCH
		ERAP1
		CALHM5
		C2
		9930111J21RIK2
		SERPINA3G
		AMIGO2
		E330013P04RIK
		H2-AB1
		CIITA
		IFI211
		IFI206
		SOCS1
		UBE2L6
		GM17334
		PYCARD
		BC023105
		TLR3
		GM4070
		LY6C1
		GM11874
		GM12216
		GM23706
		GGCT
		TGTP1
		SECTM1A
		IFI44
		IFI27L2A
		AC132320.1
		GREB1L
		APOBEC3
		H2-T22
		SERPINA3I
		CCRL2
		GM4841
		PARP11
